# Kinetic model of a determinate legume root nodule reveals plant metabolic characteristics for more efficient nitrogen fixation symbiosis

**DOI:** 10.64898/2026.04.28.721409

**Authors:** Rourou Ji, Joshua A.M. Kaste, Megan L. Matthews

**Affiliations:** Department of Civil and Environmental Engineering, Grainger College of Engineering, University of Illinois Urbana-Champaign, Urbana, IL 61802, US; Carl R. Woese Institute for Genomic Biology, University of Illinois Urbana-Champaign, Urbana, IL 61801, US

**Author notes:** Corresponding author: Megan L. Matthews.

**Keywords:** Nitrogen fixation, Kinetic modeling, Root nodule metabolism, Enzyme kinetics, Plant engineering

## Abstract

While nitrogen fertilizers are widely used in agricultural production, their application incurs significant environmental and energetic costs. In contrast, some crops are less dependent on these fertilizers because they engage in symbioses with rhizobia, nitrogen-fixing bacteria provide ammonium to the plant in exchange for carbon. However, the carbon cost associated with nitrogen fixation can negatively impact crop yields. Improving the efficiency of this metabolic process could alleviate this impact on crop productivity. Mathematical models can help us quantitatively explore metabolic behavior and identify potential targets for metabolic engineering. In this work, we developed a kinetic model of determinate root nodule metabolism, where this symbiotic exchange of carbon from the plant and nitrogen from the bacteria occurs.

We used this model to evaluate how the predicted metabolic behavior differs between inefficient and efficient nodules, and to identify potential engineering targets for improving nitrogen fixation efficiency and rate. We show that the enzymes phosphoenolpyruvate carboxylase and pyruvate kinase have significant influence on the predicted rate and efficiency of nitrogen fixation, especially when their expression is varied in combination with oxidative Pentose Phosphate Pathway enzymes like glucose-6-phosphate dehydrogenase and 6-phosphogluconolactonase. The model predicts that pairing a 3-fold decrease in glucose-6-phosphate dehydrogenase activity along with either a 3-fold increase in phosphoenolpyruvate carboxylase activity or decrease in pyruvate kinase activity could increase nitrogen fixation rate by 5.51% while improving nitrogen fixation efficiency by 7.74%.
