## Supplemental Dataset S3 for "Kinetic model of a determinate legume root nodule reveals plant metabolic characteristics for more efficient nitrogen fixation symbiosis"

### Sheet: Sheet1
Faba bean abundance (Thal et al., 2018)
Enzyme	EC number	Summed_abundance	abundance_proportion
'PGI'	5.3.1.9	0.000664268	0.316606
'PFK'	2.7.1.11	0.000502418	0.239464
'FBP'	3.1.3.11	7.64127e-05	0.0364201
'FBA'	4.1.2.13	0.0101148	4.82094
'GDH'	1.2.1.12	0.000207123	0.0987198
'PGK'	2.7.2.3	0.00239544	1.14172
'GPM'	5.4.2.12	0.00264818	1.26219
'ENO'	4.2.1.11	0.00679883	3.24049
'PYK'	2.7.1.40	0.00122601	0.584347
'PEPC'	4.1.1.31	0.00285402	1.36029
'PDH'	1.2.4.1/2.3.1.12	0.00209809	1
'GLT'	2.3.3.1	0.00197335	0.940547
Soybean abundance (Sin et al., 2024)
Enzyme	EC number	Summed_abundance	proportion	abundance_proportion	Kcat	E_min	Vmax_min	E_max	Vmax_max
HKI							1.0006		8.2376
TKT1					131.2	0.0160023	2.0995	7.36364	966.109
TKT2					69.05	0.0160029	1.105	7.36364	508.459
ACN2					5.2	0.000490597	0.00255111	0.464207	2.41388
PDH	1.2.4.1/2.3.1.12	0.0166645	0.0593133	1	37.9	0.0271768	1.03	25.7149	974.595
GLT	2.3.3.1	0.00435563	0.0155029	0.261373	260	0.00710326	1.84685	6.72117	1747.5
ACN1	4.2.1.3	0.000300828	0.00107073	0.0180521	4.3	0.000490597	0.00210957	0.464207	1.99609
ICDH	1.1.1.42	0.00789974	0.0281173	0.474047	51.8	0.0128831	0.667344	12.1901	631.446
LPD	1.2.4.2	0.0117816	0.041934	0.706991	35	0.0192137	0.672481	18.1802	636.307
SK	6.2.1.5	0.00106534	0.00379183	0.0639288	201	0.00173738	0.349213	1.64392	330.429
MDH	1.1.1.37	0.0109108	0.0388344	0.654734	197	0.0177936	3.50533	16.8364	3316.77
SDH	1.3.5.1	0.00899472	0.0320146	0.539755	78	0.0146688	1.14417	13.8797	1082.62
FUMA	4.2.1.2	0.000659288	0.00234658	0.0395625	1150	0.00107518	1.23646	1.01735	1169.95
PGI	5.3.1.9	0.00527607	0.0187789	0.316606	124	0.00860433	1.06694	8.14149	1009.55
PFK	2.7.1.11	0.00399054	0.0142034	0.239464	111	0.00650787	0.722374	6.1578	683.516
FBP	3.1.3.11	0.000606921	0.0021602	0.0364201	26	0.000989782	0.0257343	0.93654	24.35
FBA	4.1.2.13	0.0803383	0.285946	4.82094	40	0.131018	5.24071	123.97	4958.8
GDH	1.2.1.12	0.00164511	0.0058554	0.0987198	122.2	0.00268289	0.327849	2.53857	310.213
PGK	2.7.2.3	0.0190262	0.0677193	1.14172	23.2	0.0310283	0.719857	29.3593	681.135
GPM	5.4.2.12	0.0210336	0.0748644	1.26219	3.01	0.0343021	0.103249	32.457	97.6955
ENO	4.2.1.11	0.0540009	0.192204	3.24049	19.7	0.088066	1.7349	83.3288	1641.58
PYK	2.7.1.40	0.00973782	0.0346596	0.584347	58.4	0.0158807	0.927431	15.0264	877.543
PEPC	4.1.1.31	0.0226685	0.0806834	1.36029	43	0.0369684	1.58964	34.9798	1504.13
sum:		0.280956
